# Selective loss of Y chromosomes in lung adenocarcinoma modulates the tumor immune environment through cancer/testis antigens

**DOI:** 10.1101/2024.09.19.613876

**Authors:** Jonas Fischer, Katherine H. Shutta, Chen Chen, Viola Fanfani, Enakshi Saha, Panagiotis Mandros, Marouen Ben Guebila, Joanne Xiu, Jorge Nieva, Stephen Liu, Dipesh Uprety, David Spetzler, Camila M. Lopes-Ramos, Dawn L. DeMeo, John Quackenbush

## Abstract

There is increasing recognition that the allosomes, X and Y, play an important role in health and disease beyond the determination of biological sex. A loss of the Y chromosome (LOY) occurs in most solid tumors in males and is often associated with worse survival, suggesting that LOY may give tumor cells a growth or survival advantage. We here use an expression-based continuous measure of LOY that allows us to investigate LOY in lung adenocarcinoma (LUAD) using both bulk and single-cell expression data. We find evidence suggesting that LOY affects the tumor immune environment by altering cancer/testis antigen expression and consequently facilitating tumor immune evasion, also reflected in inferred gene regulatory networks. In immunotherapy data, we further show that LOY and changes in expression of particular cancer/testis antigens are associated with response to pembrolizumab treatment and outcome. This computational study provides new insights into the mechanisms behind LOY in LUAD and a powerful biomarker for predicting immunotherapy response in LUAD tumors in males.
