## Supplementary Table 1 for "Selective loss of Y chromosomes in lung adenocarcinoma modulates the tumor immune environment through cancer/testis antigens"

### Sheet: Supp_Tab1
id	filename	md5	size	state
014e28b2-cc10-41de-b902-ff9da9e62c08	cd1ad722-0391-46e2-862f-2b53d82d03d3_wgs_gdc_realn.bam	34829dc59e36f43d5671eb332967b7a7	394674315063	validated
01e70b8a-b229-403c-bf5e-d9531c34c414	fa9b9998-8ccd-4f41-98bf-07f8123dab0e_wgs_gdc_realn.bam	0e609c18a17fca828e2ae8f3877193c8	193337188039	validated
01f2c8b1-b5bd-4536-9762-e5456182b87c	7d13b485-47b6-4326-bba6-28c5e5014829_wgs_gdc_realn.bam	371fa73259e51e7c30d4ce2306f27d75	13067950959	validated
029caeb9-79aa-48ab-8fa0-b1123448a177	09dd9098-5702-44a6-b9ea-f148ece1e264_wgs_gdc_realn.bam	11da1fb45ab72228b9bd733d6ce65e41	43491601469	validated
0356c8ca-aa1e-418c-b3c0-ad3146a658ff	ee1d241a-b371-433a-9af7-f1c9074c155f_wgs_gdc_realn.bam	911842a11b91a507f6ffde2014543c14	36410358837	validated
07c59a91-ceab-44ac-ac6c-f6a4baca9549	83902d13-5fd4-4640-b20f-3a8110f6d5ec_wgs_gdc_realn.bam	70f93cfb504eb11ea945526f9cb904c1	70993434773	validated
07d005f9-0da8-4b3d-b32e-be2cc4771e32	d2150d6c-5e42-49d0-b65f-59a3004b1a17_wgs_gdc_realn.bam	bb74eb2d1433d916102ec6f73f111836	51050876170	validated
07d04dcc-7d3c-4345-b799-7aa083795769	6e7d016b-1f48-4dd7-ad23-ff8a7530f765_wgs_gdc_realn.bam	8870a902e990ca192aaac5d60776160c	347063765761	validated
07fb62be-f93c-42d4-ae1c-09ee3668c343	ae15bef8-478b-432e-b429-643a75bd2eb8_wgs_gdc_realn.bam	be5184df62dae5b65431d1e01402fd4f	33305441059	validated
092336e7-a89e-429f-8c13-9feb669a8bbb	168fbd42-a124-4c8e-85f7-8d31c162bad3_wgs_gdc_realn.bam	d590ac6bdc300288a0f135b7deb8b153	370532425579	validated
0a1b707f-ea7e-4e59-bdd4-75881930bf32	3c9dea20-8db6-4b9f-8411-342cbaec6973_wgs_gdc_realn.bam	d37f22d1c5f527552d14d3930c5b7ae6	197994251858	validated
0ba28728-d170-4af8-9c67-183e085d13cb	b6836dcc-f7d7-45bf-ae7c-de6f2140779e_wgs_gdc_realn.bam	c4765fd5c1fec5fe43dca9788edbd967	52077313318	validated
0cbc7bc0-2690-4757-83cd-e193f7a1333d	2bfa08da-1f8b-46e3-af69-bf4f85dadffc_wgs_gdc_realn.bam	fc90ebce33dc33ec33baa10c7fe05c00	182991336167	validated
0e59a472-9eb3-4100-9c01-02389a923656	6051356a-2f32-44f7-a36e-13ad6eef6f00_wgs_gdc_realn.bam	90cc9117135b9505ed460bac62818f75	156197397154	validated
0f124c60-527d-489b-98f6-8901632143a2	58152fdd-7c80-4d93-9c79-ca078a9504fc_wgs_gdc_realn.bam	8c597ce7bc5111f594ccf26791ea6e69	403664136915	validated
0f54499c-8fe4-42e8-89bf-9f86b9ff585d	a4e437a5-1603-4ae4-89c2-cd741fde5015_wgs_gdc_realn.bam	d7b9c5a5c8102599056da209de91f3d7	26438140454	validated
1027f76d-b2a9-4f0a-b173-d52d81eef832	a8088515-6622-42ba-93b0-84229c023c6f_wgs_gdc_realn.bam	b936bb73e4b64bf4d7a35cf396da4fd4	183868392353	validated
119e732d-c545-473c-9f6b-3af8c736a90a	40acf290-13ff-44d8-8cc7-9fe9db183619_wgs_gdc_realn.bam	3fe3b9c4f1997c7d69a5b6569ff2f14d	31642073109	validated
11d5bc1a-045b-4686-ae75-9c1b68156413	d8fc8193-4ec6-47d1-9398-e5f5611af08f_wgs_gdc_realn.bam	2d69be1732e86386441c07a7d8b4cde6	186033751593	validated
11fa52c1-75f1-4352-946e-6b1ed20e5f19	5a9cc667-3b86-4891-a811-73946b734d67_wgs_gdc_realn.bam	3449a0122a82a4aa5a8dfe0e68257e5c	416615386279	validated
128a3ee0-3aba-4fd2-99bf-83e7ff4b3ab8	0e97d3d1-5d3f-4c56-a1f0-f5670fb27732_wgs_gdc_realn.bam	8f4174d79640368c7ed7325ecc81a500	199484034294	validated
13da15c1-5eec-4d9c-82c0-652bd553b8a2	a88d69ef-be3c-4341-ad6c-0f035685862f_wgs_gdc_realn.bam	9c0611f626a0dc3144a5c7bd9c183c08	36279745945	validated
15f30f83-446f-457b-965a-8d7ae853c6ca	faf230c0-8962-4c71-a944-003cf91de8f5_wgs_gdc_realn.bam	87ecc6c5aea49d819e103a32b90865a0	385104374562	validated
17e4e9b7-73d4-416a-8bd7-774bbcbf8e14	36ab7f52-9d9a-43aa-a2d8-e97c8c833e0f_wgs_gdc_realn.bam	5807e3751f132cfc9fe29e43a88e1216	383485065714	validated
180db8a9-0f51-4072-b670-115e124129ea	32fe5a7b-6f0d-4245-86b9-35055cbd71f7_wgs_gdc_realn.bam	b6809405f6673896c0b7dc979c986e06	228115365294	validated
186465af-3ead-4dfb-a298-69cc6c437331	9e581e04-c431-49e6-8c70-dc84fbf35f00_wgs_gdc_realn.bam	6160b3d92713b34a30603ede231433b1	43934822835	validated
18810931-2373-4459-a11e-96da48377dc6	8d2fc21b-e831-44b3-b7ba-90f557303758_wgs_gdc_realn.bam	ff8f962738e92018535e3b9b1ef1309d	198752723212	validated
18a0166e-2c23-4a3e-bba9-09212301b8df	0ce6f3ed-bdbc-4b70-9db4-2e48f4bf644d_wgs_gdc_realn.bam	a99c776f9f3a82e4e9e607dd460ac51b	210635013083	validated
18e15b19-b85a-4bdd-a201-17c1528ba945	967f0f6a-855f-4544-bd9b-e49909eb6acb_wgs_gdc_realn.bam	677f725eb8223d78e8c087fa2a060c76	34351635977	validated
196bf104-72f3-4ed0-ba5f-fee811a0ad0c	fdef0a67-fe9e-49c1-a807-03481a221d72_wgs_gdc_realn.bam	230177251166037a87aceaa8f2993313	394484003216	validated
19fe3a77-2910-4579-8340-b9c394a2995a	8f2b6096-2787-4d8a-8274-436a844628d2_wgs_gdc_realn.bam	17c25c48ca70b599962a27041560cc60	410294569855	validated
1a848871-f560-4ef1-a6d9-1262e1455db8	6214fc0c-5b64-4611-b8f3-213a879615e7_wgs_gdc_realn.bam	24e06f8f165eca3a2f0547d393cd07e9	44640092298	validated
1c797505-5fd7-4af2-ba44-2241b8249daa	e93df4f6-b66e-42a2-b20d-c60b6e550b9d_wgs_gdc_realn.bam	45aa16f592fa8ffda0bf1b000ac735bb	149186154389	validated
1d1ddec6-74fd-4def-8245-1bdbfd97b1e7	fc76094f-98cb-457f-8110-1a4da5112b6b_wgs_gdc_realn.bam	12c1605dcc625e58c4623e102dec1ec7	179515621222	validated
1eac8ecd-361b-47fe-be7f-7553b83e4514	f8a1c395-e730-48f9-bf82-e8931e4af154_wgs_gdc_realn.bam	5d292dfcfb471e504dd143db032de59e	41520247759	validated
1ffdcdf0-b08b-437e-9e60-b737c7944693	eab29c94-5b9f-4943-97e4-5e716b338d0c_wgs_gdc_realn.bam	649efd0c7b6198a32841a06366f879fe	401803186443	validated
213d3ee2-3477-429a-b73a-46cbe2c30f36	2578c781-0bdf-4ca2-a8fa-8b624489818b_wgs_gdc_realn.bam	2b7011dfe979393002b0ca917657577e	8801752384	validated
21b04e79-111b-4500-aeef-37c4bd0b88d3	5e511caa-31c9-48f7-bcf5-dd3838bd9b30_wgs_gdc_realn.bam	87a9498824bb2b02973a883e0db3a936	17705791766	validated
221c2a5b-5d05-42f8-b568-985d84f6cdb7	8e39b00f-9d00-4415-94ec-088a207119e6_wgs_gdc_realn.bam	d9e42a34092ab1a3066bc17ffaecce5c	390080257929	validated
22735437-7cc6-483a-addd-8658d3cc2595	b3359f92-6d7f-4bf0-a8bf-4b17a50af3bc_wgs_gdc_realn.bam	0f8df7ef874c4f3175f6cf3aa4a15c72	43786553929	validated
228c69ff-09eb-4c2f-bc9a-d54a9980598a	43910455-a102-4c16-908b-fd36eb9635d8_wgs_gdc_realn.bam	a2452ad31b31c3df0b11dbf815591a67	574463292718	validated
247f8728-ce64-4ceb-9007-d26f9b4a9c1a	a373fdb4-93ff-41a8-b64d-305493ff59d0_wgs_gdc_realn.bam	3e3aa136e4cb3a33098ff3c94c96720e	364317373547	validated
25194e28-7e40-4ef6-b43c-234a09a5d785	0f2760d3-4015-4e5e-afd8-0325ae5a7d9a_wgs_gdc_realn.bam	339f7ad90036dc3141764d524a900648	39186282183	validated
25857522-1d0e-4e6e-b5aa-8d3b9780c726	229b83ac-c90d-4807-8b2d-7e641ad0d967_wgs_gdc_realn.bam	9816ba6baa9e45c7b9b18232a3c91f05	136419965522	validated
25cfbbe7-d967-42ad-b182-26bcb5475b5d	e9a7eb99-3cc5-40b0-8fb8-a918271a9ee9_wgs_gdc_realn.bam	255c6f22aa4b3b8d3c745fa932c1fe59	399383348611	validated
2620e8d2-5856-4d5e-bc80-79c2ce5014e5	9c7b3ac8-1352-49cd-8a8c-df6b19f6fd64_wgs_gdc_realn.bam	ea80fd9b2d5c5e7abb397744315c7b86	228994518900	validated
27955cda-b713-4015-9b0c-c8c181a784e0	737a7a30-1f60-4d88-b94d-b5fcd996fed2_wgs_gdc_realn.bam	028b74c43402e3c6d81ff56a32c377ab	37212122924	validated
27c0892d-f4f4-45e1-834c-2450aaf06707	04630e6e-9636-47e2-b66d-d65844afcf58_wgs_gdc_realn.bam	ff29452a6df8075ea89d517a8373edc2	46656368666	validated
282a67a3-4d9c-4fe9-88fe-b3a42b13f710	0cc2396a-e821-4251-a249-303d89cb2cec_wgs_gdc_realn.bam	c14ca600d69e886bc083e580f6c15422	105586542397	validated
28f810b7-4070-4fa1-a39f-c2e4c85af8b0	26b29d49-3985-401d-b09b-ab0ebf6892c3_wgs_gdc_realn.bam	e7722dea172d06468dae727fd9e118a3	387794697572	validated
2af9e6cd-f40e-4fa7-a0fa-7e95607b1385	ed3e6e5b-71fa-4dbf-b53f-856623533070_wgs_gdc_realn.bam	5322242e7274da679ec8deb98c03e795	394652887782	validated
2b9bfbd4-4d4c-48e5-8a5a-0d75079ee57d	23d86395-9e20-4cf9-bf7e-f76544a1f772_wgs_gdc_realn.bam	b9809316512e21ffa0ec3c04ea4f9285	219010511251	validated
2cc625e4-ccb5-4cbb-8b88-4f911cbe5d51	abf949d3-fdc4-4669-b26d-623f01a500cb_wgs_gdc_realn.bam	778e0998cb1aefbb68b2d5238dd1b3f1	219229557589	validated
2d0119f6-32f5-4a8d-bb53-1b4c738fdd90	24c13812-babd-4f88-8f6f-3c44d8ec06da_wgs_gdc_realn.bam	e0b5744074e640521be5237f98ec3d9f	180220261845	validated
2e2f4ccd-5e11-4f3b-851a-e39f153c4758	3499550d-ba28-4636-b895-4e92059ccf23_wgs_gdc_realn.bam	46ecc7f0e3c65690a7640d318489ebe7	207740006661	validated
2ee54d0a-e9cb-45fe-89b9-8dc9b589dd26	feaed996-83e7-46af-9e74-3d70b303ea6a_wgs_gdc_realn.bam	471ed93824823d1306533eec059f0785	202755215131	validated
2ef9b8b7-e918-4edb-95c7-6e11d48f8bcf	7cff0df9-5e90-4692-a24a-c3d87d02cba6_wgs_gdc_realn.bam	2b576604234bcf92f0b352f3038101e5	252131542156	validated
310dc3da-989d-46fc-824b-7366f4e2c97e	b242aeb9-bb77-41e9-a571-97f14615b45c_wgs_gdc_realn.bam	05f279c0934ccf05007b29ddff700e91	182271283692	validated
313ea9c0-a885-441e-a74b-33d767c0447e	2f9f7057-af60-41fa-ab40-0eb76a8455fd_wgs_gdc_realn.bam	6a2f741a6e0890e4bd5cbaf605bd24d9	55817401897	validated
314a70b6-1f42-45df-99ec-14bd61b0d601	fa8844f8-c4b6-487a-8187-e30c12a7a453_wgs_gdc_realn.bam	18710eefc8b5959bd110ca9f00971419	254346475621	validated
3179cfb8-7b18-4759-9a11-b3fef8d317f7	4b3988b5-a60c-49cc-9dd8-323667a709e3_wgs_gdc_realn.bam	6970b1934efe670f9c4c68e6cf180b51	108406376709	validated
31d760da-23a7-456b-8952-64936de44ba0	f019508d-d1b3-4f4a-9783-174fc200d488_wgs_gdc_realn.bam	a41b6c7742057f7ab8a6fad2c4c5e52d	182731401420	validated
32469a9b-61be-4b84-b34f-ff51563560b5	b6dda01b-cc15-4491-9623-ac2d9b9e92dc_wgs_gdc_realn.bam	c206a04fad574f2b76fd3a29f145ffe1	69769596604	validated
32fde1e2-762b-4b88-977a-b4b0378a9b25	e3737810-1e1a-411c-ab1f-79c490181df1_wgs_gdc_realn.bam	dfd54c4519a30b59011d7f51c3630fd9	26395525866	validated
34bfc4c7-5d05-4c17-8830-7079760a6601	0a4d4fc1-59bf-44be-9431-8e3f4f06bb90_wgs_gdc_realn.bam	b3a037d68006080322478ad3dce7ac39	193942382882	validated
360b01ec-20e1-422e-aa2e-d5ca5cbdb70e	704b4714-b522-4ae3-affa-733fd095049c_wgs_gdc_realn.bam	7b6874281a4a357eb263bde4b8354fbd	45834019329	validated
368df520-fdc8-4796-9f13-dd4c382944d0	5d48ddb3-ed53-49cb-99b9-b75fcecca1b4_wgs_gdc_realn.bam	a2e2ba0091004ffaa21a4cda3b6bd0ef	41579887889	validated
37fe7c37-b5d6-4a2b-969a-744d6cf98756	03b7e448-4d9b-45b6-b31d-a0676841c3ac_wgs_gdc_realn.bam	267ea7cd617f434dfccc7e5d381fc225	232002805607	validated
38b553c7-bec1-42e9-ae0a-408a3cac4bce	24f78df9-006c-4171-a99a-f7618624a7dd_wgs_gdc_realn.bam	53da017e116cb495cf73f1e438984c1c	411868368784	validated
39536901-fe82-4819-b0d0-20c595846dc2	a5089b28-3afd-4279-b8f5-9299ce0f679a_wgs_gdc_realn.bam	99bf36d0ae5edb9f0043ceafa3685ef9	190367644498	validated
3a52e297-59fd-43f1-9b55-af3baf0dc74f	87d34f1b-bc3a-46ab-9f0e-bcf7b68d8a4f_wgs_gdc_realn.bam	43cec4ce61d3861c4107db83516ba624	379077120563	validated
3b0cb4a4-5398-486d-a7c6-3a9580983b59	dd8a0f54-0311-49fb-b270-abf1ae9b56a5_wgs_gdc_realn.bam	b9a3113bea3c4d3dbd92e21410ceb695	16563691593	validated
3c537451-b550-4cf0-a650-a418e47a7e37	9267239f-ffab-4ab1-a14c-96e7c6a624e7_wgs_gdc_realn.bam	0a12b45c8cfe661f972d08da006b44a0	201958604797	validated
3ceb6afd-1cea-4756-bbbc-e3da656564ee	d4e8ce33-0b06-4f30-9ed0-11326f3ab3a9_wgs_gdc_realn.bam	89004f456d0413165b1377d02465a460	197531054796	validated
3cfe0807-c10c-4794-9134-4cd86ac84af4	837f5449-a047-430e-ad55-5e4541170e36_wgs_gdc_realn.bam	cf36f0b91552d859251b6daa60733542	177469241141	validated
3d235d50-2ee6-4519-bbd7-f0436af981a0	d6cc282b-5a2a-44c5-9f1a-7b6483edfbfc_wgs_gdc_realn.bam	a2ecc5c6f554ff2ab1504ccd4cc44017	195011017536	validated
3e8364c0-246f-431a-b26f-a384c727b422	11aef70d-d22b-4936-bd8c-863bdbd4940e_wgs_gdc_realn.bam	aaf5ee9db3e0d0ad96e18327ae24c320	32929640591	validated
3ea2cc85-1e55-419e-b23e-850885b0f076	44b055ef-f3a6-4933-800c-624376ddd41d_wgs_gdc_realn.bam	04d87aa0034b0805d68a2d1578a313c7	457393625060	validated
3edf40b6-dc2a-4425-80fe-01fb2740fe4e	51ff3351-1a43-458f-9bd9-99bd39fddaf3_wgs_gdc_realn.bam	1495b1ca00e7da157e55b95df06031ec	60976050783	validated
3f1f3f9a-04b0-49d0-928f-7973a8b1e5fb	c0f67da7-7fc7-4c97-9d1d-ea984206252b_wgs_gdc_realn.bam	6c5683f1bda5823dab2156201e48d4a6	21113752073	validated
3fb3d2d7-4fec-4b28-9557-caf6371ed53a	47d849ab-1fad-493a-80d8-698723f3d410_wgs_gdc_realn.bam	68975108b8357659b1aae1781eba4e5e	348535379050	validated
3fe7cc22-bce8-4860-b5e7-4acb333c3483	fb4b08a6-ca30-4386-89d5-8704a4f586ec_wgs_gdc_realn.bam	5c3bc82504db18c397c350bfe9bf0ec3	388703762456	validated
41497526-065f-4398-a9fa-f08e7cfd4b05	862a6bd5-c175-4b8f-a425-37264e2b78b0_wgs_gdc_realn.bam	83cbf5cc87a4077969b80a6c51189ca2	417622905019	validated
41de9101-e961-4f61-b572-362ce2d3a81a	2e41bad5-941e-4ee8-a1dc-5bba14e89141_wgs_gdc_realn.bam	5622fd55ca471599b3ef0a4f62df3ee1	25862086308	validated
426d1378-e9ec-422e-afda-ff7cb0f37076	61b1812a-9455-437f-acf7-d1ac3fa9f215_wgs_gdc_realn.bam	5695e567aa91da2338535ad49e4d2e4a	41807028390	validated
42f29226-bad4-468d-ac23-5a4b24ae86cb	49dec0c2-8e75-4f44-a253-82b2ea605890_wgs_gdc_realn.bam	fcf386b4819692fca83866c8df28cc4c	385900500694	validated
4662c81a-7526-4629-9908-b6a5112ba954	db19b1c2-f976-4187-84d6-82b573192504_wgs_gdc_realn.bam	df0b27c76949800a941a8d8ff4fccdfb	190803647202	validated
47070bb6-999f-4b6f-94c0-521461e499f5	817f99c7-c47e-4275-b83b-227c7623f037_wgs_gdc_realn.bam	13f442b8a1ed3f018234a5be214f14df	48847183946	validated
475dc9c5-3640-4af8-8f46-9589aad665c6	03a2138c-b699-47d1-a5eb-161399020946_wgs_gdc_realn.bam	f152cc7177b4664848173d497d427024	36410328204	validated
478cdf18-fd47-4c32-b9a7-62a1665bb5e9	f663afd4-ea19-4e60-94d7-b4bc9aa54001_wgs_gdc_realn.bam	bc90975eaa37c05f0bbc58fd6639facd	59579856844	validated
47a6d6ad-186f-4e1a-9c16-06f3ca77da16	fea94fe0-8175-4cf5-a9b2-5f44632b3545_wgs_gdc_realn.bam	476aabb4f4b9f5220497d2973b0b7c44	402666317364	validated
47b99a65-6d09-4583-b15e-77717eacaaeb	843a882c-c77b-4931-b48e-31307ca89b80_wgs_gdc_realn.bam	dde2a7a07dce2625a2a808f616a23b13	245339713157	validated
4c26e283-2b50-4636-988e-9e9b33ff4f2b	1bc7a463-2e66-4c8b-a34f-05f7cca3b319_wgs_gdc_realn.bam	1714231b67c5e8ba4df28ac0d5290e64	219730224960	validated
4d6203e1-6054-4bea-8b79-7edf7cef9171	d1765cb9-4a13-425f-8b2d-e632b656058b_wgs_gdc_realn.bam	9116a1b1ddc29ba249e47a9921a18d7b	11497739172	validated
4fb0c4a1-3165-42b1-b606-ff4a9f49a31a	74d09d7f-e0b6-4dca-a1f9-20a3f3d6d656_wgs_gdc_realn.bam	e4e6df357acabe225efdfdf1e4aa11ad	366497404053	validated
50df3224-9592-4925-865c-ccaf200f8a21	67f3a466-c62c-4de8-bf3a-5c2c5544b472_wgs_gdc_realn.bam	265fbf2dd60fcdb65070cfc4f6befbdc	364467801204	validated
522d7dca-9551-416a-8437-fb6e3e94c494	0176cf1d-0760-4769-a493-277f4bb7585e_wgs_gdc_realn.bam	158a500c449d1f2b58260eccefaecad4	240278517281	validated
5236eebd-fd33-4d4a-9384-336d008d1071	356d01e0-df80-40c6-ba06-8cd4edfbd1ec_wgs_gdc_realn.bam	b787634ea1f2a51d4906b05b3ce52aec	23981174020	validated
52ac601b-3dfb-41d0-a2e9-e293e4a25209	45479c86-60a4-4bac-9152-b9d4433841c2_wgs_gdc_realn.bam	d9ca14dd737ce94a2da74d7d0fdc716d	35656495782	validated
534c928e-03da-4af7-8b66-73250b477a5a	f64d6df7-fcd5-498a-96b3-854297069bac_wgs_gdc_realn.bam	99c627735e04a29e43fb0221ab6fa6d6	216276117957	validated
535c0d18-ea08-4875-b458-c723345075ce	c1bdedb4-b97f-4672-af1f-a4fe419ff236_wgs_gdc_realn.bam	878759bc787a1fd2340be7d690f0897a	400198434066	validated
547c8d47-5a81-4465-9bfd-9b2f2d5ddbef	46693a2b-5105-4770-a9e1-031dfedeb694_wgs_gdc_realn.bam	cb5cf23af9723130effd7e63a8f876e0	266500033808	validated
56a3bb8c-dae2-4b94-b1aa-ded5172a9e04	0e595a0d-c2b5-4a52-99a7-15e52ff2ed6d_wgs_gdc_realn.bam	f0b13c8e0bfee3e2c8612e2b9f28504b	186196876382	validated
57391faf-aa37-4b99-a10d-fd32c0f1030b	448deb16-395e-480b-a492-374ffd9579fd_wgs_gdc_realn.bam	738e4531e3d49652a579ca616567189a	33523388194	validated
57df742d-a7e3-4e88-b58c-c054b4908335	ea6c652f-4896-4d57-978d-7528578bb153_wgs_gdc_realn.bam	0cea41b30549f8d3611745a381f7e1ea	23422192905	validated
5815755d-03aa-44fc-8b92-d79c3aa48c9e	2c0d4a9f-857d-4c6f-b616-304ab5922a2f_wgs_gdc_realn.bam	48bc6d411ccd9b69e8645cc022dca7ea	53935685634	validated
585c8fd3-4f4e-475e-a670-c5108302e31a	fa20b99e-a8f7-42aa-a081-4be72f073471_wgs_gdc_realn.bam	088e4722ef7deba5704d7f75b140f644	370941025775	validated
58c37d91-a1ee-43a8-9445-e5fb329b6c6d	5e9e0a0c-75c0-48aa-bd85-a2e102787ef9_wgs_gdc_realn.bam	e4fccd75f5f3660dc07ee78703557662	9869654624	validated
58dd5c42-d06d-4cea-a259-1c59cca8e149	e25a6dc8-7be3-4559-bd22-6493e08bae91_wgs_gdc_realn.bam	173a679907da4fe6ccade9c339489b1d	71101534993	validated
59e255c4-8b94-43b4-a19d-7c6ad0a428ca	21900785-5668-4654-b046-19d1f2fa1674_wgs_gdc_realn.bam	a06540712373b6033a00fdec394f4295	24156128757	validated
5b334f44-a5a3-4a43-9b2f-8cdf0836aa56	98eae374-5f58-4544-bb02-bf605a09ad15_wgs_gdc_realn.bam	8f76d272b9b1a93e78172f91fe798933	53065176817	validated
5b75a818-9d77-41c3-9551-963050db0be1	bed039f5-9f03-4f0e-9208-e154756d1f92_wgs_gdc_realn.bam	205b5fc45ae7d28e6b69770e815b727a	244386540021	validated
5c001c0d-3c4a-47a3-afd6-f5d24d8339ad	e1de25ac-689e-42c6-8277-e3206790786a_wgs_gdc_realn.bam	4bdfbcc5a82a23e3c876fc31ccca578f	390744824803	validated
5c79a37a-7f4f-4a6e-954d-9d1967c33552	26ed24ec-1ad1-492d-b2cb-46314b47919e_wgs_gdc_realn.bam	9a928b7556c78268165e836ef79c0f63	50350689638	validated
5cb16c2a-5ee2-4a66-b723-4f830410f93c	1f0c98a3-3eed-45e0-bf81-78632c02d375_wgs_gdc_realn.bam	1bfee9fe43f0534824d776d420562a45	43278760334	validated
5d318ab7-c7fd-4638-a43c-fad4559ec11b	6726c157-f688-491d-8b56-35628645df89_wgs_gdc_realn.bam	5e72bcc8ee7dc4e719eb21a282362e18	220889487944	validated
60009161-8f87-4616-bcac-62b858fd23bf	18a20bbe-9dd3-403b-97aa-3281a388467f_wgs_gdc_realn.bam	4ac71f545baf12d950e04d227e950f30	394298261669	validated
612deac4-fd4f-49eb-aa7b-b64bec708e73	31d5675b-dbe0-4f36-aa92-d4d35c0d3a1f_wgs_gdc_realn.bam	656ec85afcdbc3267f97235f12057d0b	499366871250	validated
61733b40-8f09-4ab7-bee0-efcfb93b61ba	02de68cc-ad50-45fd-bb4d-819d6e0f55f5_wgs_gdc_realn.bam	4e145dd39011c4c419443918c7532ca1	42408880436	validated
62119283-6009-47c3-a52b-cebe4fae7c11	77989dd9-720c-4e7b-b0ca-76c906dd4abb_wgs_gdc_realn.bam	ff0e15ed7561fd18172f436a381e0d03	233000938047	validated
63200a26-3ffa-4b0e-b8e7-80a62b1a213d	d3182b5c-ba8f-49f0-967e-a209011b552b_wgs_gdc_realn.bam	7ad421d0b74a1a162d146029e8bdd129	19160506968	validated
6436ae32-ee17-4110-b3c4-3877433f0c7e	18017bd1-d8cf-4ec6-9afe-ea7d932d715f_wgs_gdc_realn.bam	a06e46349a871bce4c513cc6edd11997	195559649381	validated
681e869e-f8ce-49cb-ae36-162fcd617889	d1052f23-44ec-4c05-a164-6fbd72dfc9e2_wgs_gdc_realn.bam	767cd1fb28fc0cc4121eaf7d5acd1265	40726606704	validated
699af1ce-0ee5-4ea0-a684-32d33e84c0eb	45071530-5d0f-4850-ac8f-96593d9792b6_wgs_gdc_realn.bam	6eb5ae45dd3b96c456f03fd3e5a40180	41432913709	validated
6a11964a-bf43-4822-9c05-b0e87a35bab0	2dd29997-7d20-4f06-963b-c82274a2fd03_wgs_gdc_realn.bam	4091956f5236d34f608fea926023b09a	49201201929	validated
6aa4af3d-3b17-4a84-be26-5ec7c65bb961	277d2f7f-1a7f-4d39-bd15-0334cc02840e_wgs_gdc_realn.bam	0c24a912e088f0dbe967202513f6b183	36509167621	validated
6b6966ae-ff71-43ff-9e87-f7573ed82b39	31047f3b-8f9d-47d9-87d3-bb2f8cf7e1ef_wgs_gdc_realn.bam	a37529c3221d7b3954d3fd077dc6a80c	42468572886	validated
6bd64d42-6a3a-4979-8e4b-f4eccf613b23	93af51cc-26ff-4904-84bc-2dffb317d86a_wgs_gdc_realn.bam	96a30e5e623fb1da5e4ac9b1b9816e11	73901159884	validated
6bfe5297-b77b-400b-8a16-75354c18bf9b	acd0ee9a-c475-42fc-b38f-4a834dee85b9_wgs_gdc_realn.bam	c54ed6f7a64c85655154bb407b19b64a	194839175566	validated
6bfe6e20-55db-4856-b84e-0059b979b5fb	51e2038a-2d9d-481d-a3b6-d5d5d6b33e4f_wgs_gdc_realn.bam	a9333e0f19c0b230cf76e902b0b016ca	55635223486	validated
6c464588-60fa-49de-a722-8b5026a2de6c	5390f2e4-793f-4671-94bc-cb6a47024ec9_wgs_gdc_realn.bam	ce35d68d4f4b27572d70a7b80d35a46f	179722432582	validated
6cecb41c-f7b1-4add-95f5-b5819ce3d1a2	2d9aba60-b696-4511-973b-06bda943d151_wgs_gdc_realn.bam	58a3351d3a9dfc6c37674469b33d9a1b	475839684788	validated
6d0b401c-1a4f-4589-ac04-f2024ef9c0bc	f1ec082f-85f1-478a-a2f2-8fd6296977cb_wgs_gdc_realn.bam	a866fa20867a173b0af1eeaacb7a3f91	45555947404	validated
6d4128ba-283b-4e17-ba59-faccac68f7bf	76e90095-8965-4e75-b49d-f6ad71080439_wgs_gdc_realn.bam	c7e9fa4627972d53444992368999f9cf	256586486918	validated
6e4e5f3f-93be-4b90-9fba-567de31de885	75006184-df55-4458-a6e7-aac42b45c2a5_wgs_gdc_realn.bam	7ebaae479b81f1c53047ba3f03053f1e	391680513434	validated
7194a315-c001-4944-b62c-0dd68cd3f5e5	44ccdf21-b349-4a79-8000-f4592848799c_wgs_gdc_realn.bam	5f1646ff304a9fef8a6fc84cf096a085	403710139746	validated
71e1017b-6ec7-4f59-b239-55e131db719f	ee00d48c-1aa6-4314-9716-3e01c48987eb_wgs_gdc_realn.bam	c0cde1c7fba930f8977f483bcd81fe86	183085129220	validated
72c71504-8eec-4067-8bdb-153a794d62eb	ec0ee49c-d1d4-490d-ba82-cfae6d451b8d_wgs_gdc_realn.bam	d85463eea00945db2b83be815c2aa80b	22293977143	validated
738fd3fc-7ae0-4f4c-a168-8ceba34b954e	dd09c7aa-744a-413d-839f-e75e1825f9f9_wgs_gdc_realn.bam	b021cc5fb8ccffafbc2aed1479c3cde7	195472858702	validated
73c75eb6-dcc6-44b8-9876-20c1954eb068	e43f52f7-4f3a-4e39-bd0b-c758d05216b3_wgs_gdc_realn.bam	019a1896c4e6bf06c77fc7aa1ed4ac40	427361718195	validated
7428a573-70c7-4ff0-b5fb-60d0597b6e45	8645ff43-07eb-4e62-a3a0-1da7d29781b7_wgs_gdc_realn.bam	75da20b0e03e4910630e980a89064e6d	490155925402	validated
74d0b175-7395-4024-a147-ed223844e6a3	48f1ff7f-84f4-4420-96f9-da1917577b6d_wgs_gdc_realn.bam	2ad405f610f9f8f6565d5271a857a82c	18089789032	validated
76e9094e-e958-421a-9534-6a8ab16bb044	d95d7ceb-d4b2-47f7-a7fe-5a0a1b2c77b2_wgs_gdc_realn.bam	6d64a697512b5484a4849deb8277a63b	177301732501	validated
7812fa84-fe91-47f1-b61a-f92f38d1ed43	b9acef1d-8029-47ab-9830-06b2ff147cdb_wgs_gdc_realn.bam	38cb7019ab5e38226a5af69a1d89fc41	51513854494	validated
78f364dc-6e17-403c-bdc0-e74b81303dd9	a02b45ef-4f37-49f2-8950-6faaf333718f_wgs_gdc_realn.bam	a19a15c0ef3e577f0d9b5eb67826003b	212643773356	validated
7ad159a6-1712-482a-b201-2c1d010d4e09	3fbf4da2-16c9-49af-a5b3-3dc6c928e75c_wgs_gdc_realn.bam	7742c777ea120fd7ac9fb91ce9469b96	292657217715	validated
7b114f67-f968-44aa-8d74-f51ce5968af5	7f0b8263-9d74-429a-80eb-26f498240727_wgs_gdc_realn.bam	8211b5921c7ec281fabff8f620787c6c	51283909107	validated
7f396e72-c3d2-4b5f-8782-95799e29c77d	5dbba493-1e13-4427-a4e5-c5e240571d09_wgs_gdc_realn.bam	ecc27441cd6f04b072741b7953a78b03	314962851450	validated
8121490d-ce97-4bf9-9172-da99203b0b25	c48a8170-9bd1-4084-836c-933c79abddfc_wgs_gdc_realn.bam	f41de772232f054c1aeef7fc1afbdb00	27591937625	validated
84494bd9-155a-45c6-82e8-5a7466fe78af	522c4ef6-cb6d-4653-a150-4482eee9108c_wgs_gdc_realn.bam	74ec23679cba3d9b04f085be18ec7044	115058676657	validated
84654096-681c-4e99-8271-7e28f5b4a147	2074a151-7437-480e-804c-e3626411e109_wgs_gdc_realn.bam	d457e1bcc1b5dd8cf75fd0045317e825	428006265831	validated
84ef3e63-c91f-4e72-9ec1-3cb35f7ab447	5c91a9d6-124c-4ffe-acf5-ce43a4c2c742_wgs_gdc_realn.bam	2138c4436676f00efa05fccec0f7a197	260172418082	validated
869ab190-ca61-440e-83a2-56e0a03d0518	d8e1f0e0-9915-48ef-8eb7-c30d2ead8e77_wgs_gdc_realn.bam	f2385a2289606c4a7217090b96e902da	192569888846	validated
86fac139-c0e7-45f6-b132-af9def98ace8	fa2c3620-7e82-4b12-b135-87986f0f2890_wgs_gdc_realn.bam	7386b0a2bc7cb3a226c9bee61656a8df	219919655519	validated
88a14c60-d08b-4101-b75f-08a4b70f9f46	3e545b97-bdba-4f2c-8361-4656df86933d_wgs_gdc_realn.bam	20a4645cc823abbd1689cb8c14cb129a	435550698690	validated
8a551f7a-160b-4cad-933a-f4f9af1e3114	0d0d96ae-a83b-4c09-8ed9-4a568e816efc_wgs_gdc_realn.bam	027015762c2cba2504a5852080b453e5	60601418073	validated
8be7f948-a7bf-4aa1-9eb9-41ab2a4d1707	0e8a0d7d-e5e7-445c-aa46-2a65face10a5_wgs_gdc_realn.bam	bfd9ef4b9f923ea8e21049c5ac08bcb9	190217266859	validated
8c8ac52a-464b-4db5-a623-88d3fdaeb3fa	4add8465-f06a-4752-8b9f-a6f790f727b1_wgs_gdc_realn.bam	9817ddde2587ac252cc59d14d42033f5	41737954444	validated
8d154460-a0c0-47db-8ca2-0fdd37cfaa12	f44a21fc-e317-42c7-bab8-f0e1ac8331eb_wgs_gdc_realn.bam	a05468d97c3053e5dd3973fd82a3e7f5	33900655185	validated
8d3223f4-be8e-4c44-bcc3-3b73b01b60b8	ab13d9bb-ddfe-444c-b97e-aea47ab789db_wgs_gdc_realn.bam	6b0c7de001d481f8424b25d2db761e87	189944985085	validated
8d36dbd2-6e8a-4476-ac8f-996b176a5439	e97ec9a4-9230-46b9-a0bc-06c14ce59235_wgs_gdc_realn.bam	ca61aa2a1be3f36727a99c5b605df82d	44303078744	validated
8db093dc-362d-48c3-b03c-748aca05c6ea	0141ac27-5124-4127-9b84-d3b01f37618b_wgs_gdc_realn.bam	a68631e37f8b22f179b68534f4b9a36c	26378140657	validated
8fa36e6b-592c-4881-8d5b-6f6f243cc27b	ed2289fe-3f41-4d1c-9e24-e931130db796_wgs_gdc_realn.bam	82d901b99a683f61bf338825ccd3076e	399125108917	validated
91c29a3e-e78e-4f47-a379-1882694ae555	0b19bee7-5281-4915-9d98-c20eb3e84ecf_wgs_gdc_realn.bam	3d39a99f690ab8c21093d8fa5242d41c	204364949801	validated
9318b5d1-e9b3-43e0-9ab5-8296b8a99660	d46f0b7b-7d07-42be-8c8b-7b74e46b4179_wgs_gdc_realn.bam	c7ca5fe8cf881c009cfbff701891cac9	40499055811	validated
9391ef5b-4935-4fc9-a537-fdad1a765635	4af2c139-3d39-4156-b258-841b9e085e98_wgs_gdc_realn.bam	3351af7c86298eacef0945bb93830f96	57777712148	validated
9473106d-9198-47c6-823e-918e5cd04ecc	c0d944e9-f981-4237-87bf-fee3a91af727_wgs_gdc_realn.bam	c726c2da34d2c217a4babc0572ae1f8b	186536132170	validated
94d51d57-0368-44ba-9f32-84b27315aa15	504bf445-7d64-4af8-a794-51340e05ecac_wgs_gdc_realn.bam	d265b370ae03ed43468161fc9d115aae	364876038377	validated
968846bd-88a7-4a45-91fc-089b040d04aa	e80ca033-166a-450b-abdb-92d64f076780_wgs_gdc_realn.bam	50eee949b9dfaf8217b1205eda36b026	149239524997	validated
96d4030a-ced3-4d97-bd35-8516d6993c22	42a3274e-7dbd-4bc4-88c6-f68c1f611a71_wgs_gdc_realn.bam	8c70e2a0ad38dbcffbebbae70bef13b6	200904384185	validated
9704996e-497c-4119-b11d-56874485a100	f4b8b2d5-acc7-4fd6-b852-c80fd79be99e_wgs_gdc_realn.bam	6daa14611153eb875051b2008cd24e37	248743210928	validated
9718326d-41f4-40d0-82df-a4bafd1c951b	dcd4c5c5-650b-4125-89f5-5c3a123ec954_wgs_gdc_realn.bam	005712b831b14b9cd5191b6b261c66e9	41201737985	validated
977abe8e-9e4f-443a-bb75-b9d898ec9857	ec948b41-23bd-40f2-be64-a9ec19fe94df_wgs_gdc_realn.bam	2cf1392d8dd84977466b4048ba308bef	367131098860	validated
97d81453-0916-47e0-be88-3439a16b3b40	e3e265cd-35af-4d72-8d57-cc7a1ce3f314_wgs_gdc_realn.bam	0e4bce52af64c5466c4cc2f5037ae3c9	183914285102	validated
98619d37-a532-4624-8d28-6c192b0bd044	794f7c54-b879-49ae-b31e-1ed67a504bab_wgs_gdc_realn.bam	c6fe4ebae474be271a2201f17246ba8a	258724749320	validated
9955435f-c493-45a7-8732-213ca64f60b6	215fbb8f-3597-4434-95e1-06870da335b5_wgs_gdc_realn.bam	0c332994b1e9946b94d88905efe129d5	395544788757	validated
998e2d03-ac7f-4c2d-9187-c518faf136ff	f5a97315-1906-4774-980e-0879c6ad368e_wgs_gdc_realn.bam	420a6d9d7da8a7f4e7d33fb86fac5126	430048256272	validated
9a4232b3-e313-4029-ad7e-be8992832f30	61adb041-60ce-4263-beb3-33a4dbba217b_wgs_gdc_realn.bam	11274d7803860ec3b62a01f71e3fcbfd	49031991462	validated
9d6c0f24-2244-4415-82cc-66c48954e158	3041c54d-431b-4cc6-8ab4-623673bc6cfd_wgs_gdc_realn.bam	514dda8f96233a688949e494bfc89732	208518716202	validated
9dc4c5b4-a643-4e2b-a825-5c20e40be39d	9e3e8148-b609-4b1d-9ac9-ac8f730b14ef_wgs_gdc_realn.bam	2bd785300eafc8e09c6bc6c0975a1bf4	249770681839	validated
9f7e8a76-9694-4f9d-b8f9-054c44ac6d2d	efa2aca1-ad9f-4e37-8729-26c8c723d985_wgs_gdc_realn.bam	3b8f29fcab77b3f1d08e11e7ba9717fc	407199512352	validated
9ff09396-532f-4541-990f-f0f82b0c993d	8d8c3fbf-204b-4a7a-942a-6a6ce2e0470c_wgs_gdc_realn.bam	f287eb040a807b2ce2ae581e18aacb74	36522410750	validated
a0742a3f-d7bc-430b-9174-e03b7ad74852	99a809f8-c87d-4d0a-a5d5-29918228b48f_wgs_gdc_realn.bam	6b0b4dde8a2fe632a6ee61b14152f40b	261720078482	validated
a16c994b-3b85-4881-aca5-3ba7538e4652	2d5c6425-e3f4-4389-9ddf-fde694b4227e_wgs_gdc_realn.bam	a7737eca5d2a3b956bce1a01bbc22f26	35888894771	validated
a34ec906-3d2e-44a4-87bc-6037ba4695a4	4cd99514-20d0-439f-9b9f-bddcee5d950f_wgs_gdc_realn.bam	bf9bb5faf9b7b4515626cb7a960bfd4f	49874118542	validated
a6227ba2-2daa-41c4-a7ef-23e1d18ab0ef	66096364-c56a-4bf6-aa4b-6c4ff1e229e3_wgs_gdc_realn.bam	01997cdbc2f1af45421f5128cddfa607	196072427682	validated
a7d35c43-5253-410f-ba7e-019c851ebf13	bd3e88b3-b37c-4641-85fa-d8125ba324ca_wgs_gdc_realn.bam	900a42260aa6f4fc821f139eab7bbc65	267305896288	validated
abb5f538-07d9-41e7-a2ef-6f203242dd4d	08d803d0-a294-4f70-9560-563357172bbb_wgs_gdc_realn.bam	5c3fa8d6d91a97c62c35b2e96002ab24	62715660266	validated
ae536c2e-5ddf-4244-b286-e7cba6d00ed2	234c1669-e9df-4c3a-9bc0-d44365ec4a2c_wgs_gdc_realn.bam	83dfb841457f08ab1d77fb837dd1e771	51821799517	validated
aee2b301-2741-4257-b5e9-32829fb1d3bd	6d2948a0-4bb5-4959-971b-b98b8944fb0a_wgs_gdc_realn.bam	c2580e263c3343ba200685bc7a235404	69228619768	validated
af63f70a-41f4-49a4-a306-768cb6fff6a0	1f8820d1-4a97-41b7-a4d8-be832c9e0575_wgs_gdc_realn.bam	beb82e8a166b78a660191c87b0922ae9	206458526610	validated
aff29084-ff34-492a-859b-3e264186038c	66bff328-e44d-4a86-ae1a-311b5ca4b44c_wgs_gdc_realn.bam	4f12996671a922399281eaa57c2afc4a	38013491882	validated
b2d87c8e-0640-4bcf-a4f0-4bd8349b2f25	9659d703-504e-4b47-a4f4-b376dbbbfbac_wgs_gdc_realn.bam	ef65eeef5d6e895bd1071d3fedb965d9	265794780675	validated
b3dfc2e1-9ac4-4885-bfbf-7f0d9ea62f36	e6006192-08d8-4698-b8c2-d31c8d8fe442_wgs_gdc_realn.bam	6dc272aad1668737ed9db995e3f7a144	96810998957	validated
b3e53b80-007f-4608-ac3a-426a297e0049	21a404f5-0111-41bd-801c-55b17104c414_wgs_gdc_realn.bam	ad0fabffafb2af26786d3672ec592b79	193249631756	validated
b4a18c37-7201-4fe6-a524-1449722d1d77	a50583f2-bb90-4848-9a5f-eaf4656a1866_wgs_gdc_realn.bam	1134eb66b8ba2d18e6c49cb453ef54a3	38333670571	validated
b66e7fb6-a446-4f4e-90c3-ea7e84ea3b04	834b6b1b-591d-44f2-ba34-030e87e693df_wgs_gdc_realn.bam	bd00899fc373b39279bc8fe1924bb445	213083272849	validated
b677bd8e-89c3-4db4-9ad6-dc5d408ddb53	04467fab-bb2f-4f26-af9e-39c09d920a63_wgs_gdc_realn.bam	64cd61206a4e67211c743ccebbd612f2	48975019251	validated
b8f66fac-c25e-4bc3-a6ba-9474de6f8bd0	14bf9bfb-14d6-4cac-a556-828f680e8a15_wgs_gdc_realn.bam	aa3908eee66cabf32bc64c004b28007a	204055627501	validated
ba0dfd30-4336-4722-86de-240d3081ce54	014ca609-0e9a-4a43-a9dd-25bbbe06fae7_wgs_gdc_realn.bam	442437ebd8034ee3a909d66bbf75aa67	52786814555	validated
ba2598f0-aff2-47f3-b488-99d71a2228bf	e18cc455-d2ac-4ab3-8993-606b1fb7d7e6_wgs_gdc_realn.bam	6d805ccf0e92aebd3477bbcbdd255c37	174947033862	validated
bbc69def-f7df-447c-ba5f-82393cab3c40	5e720136-5e3b-4c5e-a427-7ad349ae7c77_wgs_gdc_realn.bam	5cf11e9478fd857631209f569ade1307	45060172076	validated
bed5fa33-44d5-4fe2-a35f-abf63413fa24	2ef57873-46b1-45c4-a5b1-f6471233fa52_wgs_gdc_realn.bam	ba51e19cf99fd82db23b6dcc36c4f0ce	438997828325	validated
bf91cd8d-9b38-4e87-8906-7d484b150ec4	33a1760a-4c6a-4b3c-86f2-530e6f3867c2_wgs_gdc_realn.bam	59a11ce5fa01b779e5799cf1483b59eb	51292545943	validated
bfe8da1d-557e-4f79-9000-895444fccac7	e956874c-3969-4986-9b7f-7d8c1b3f2160_wgs_gdc_realn.bam	a5fc7c291f036d5d9645c96bf5150956	257028185398	validated
c001718c-026b-4ae7-b1ff-d3e1bf486c01	e9b02c7b-98c8-4914-bfa8-5f2414e7c8b0_wgs_gdc_realn.bam	f5e558487d5fcee7ab7aa0bcae5ac0bc	190630049893	validated
c050ab4d-1b0d-49c9-87b4-286b363cce72	33fb97c4-b12e-48b8-bb7b-4d0204a86e0a_wgs_gdc_realn.bam	d694f2a603418e41612a43c96e7929a6	240687498332	validated
c07aaf30-0527-4fbd-89c0-26b831fa0587	5f86d9c2-aff4-42d3-9768-5d578c80bb3a_wgs_gdc_realn.bam	c9d0b98998003ddb376d2247a1428b10	51117979865	validated
c184d4eb-d48f-4aa3-a0d6-79f826f4b2f3	fd6f09de-97e1-4291-9f6c-0dc504e2f05e_wgs_gdc_realn.bam	d9f9a4b87d28273a0e512deebf87fe45	383170081712	validated
c208dc3e-49b9-4522-9114-5b8966ab55f6	c72377f2-c56a-4e10-9dba-edc550fdb542_wgs_gdc_realn.bam	493e58e4edd3f4152e808d539906d457	408764123135	validated
c28cf498-7a65-4c94-946a-5912a867c074	338e6b29-f1bc-4eca-a248-317119e9e797_wgs_gdc_realn.bam	9f4c05c40f9da114e485c854235f33d9	185917351284	validated
c3373dbc-2d44-47ab-8ce7-811ec68a13da	f9538cdc-2449-4260-af50-e41dc1ecab6a_wgs_gdc_realn.bam	4c7ac2d694a7c844c48d58242b30d289	106306370250	validated
c3ff4d51-1852-4257-9921-13b4faf67302	d17eda6c-b986-4ba3-b0e9-bac7a751c26a_wgs_gdc_realn.bam	191c9a350be5530aaa4000c885d73e5d	194228271252	validated
c43ca5b9-3278-40c0-b6ff-e6cd8dfe505d	3a1b2168-f25a-4d9f-9712-4caa49a08cf6_wgs_gdc_realn.bam	6ee8636759201963f7cd573af728aedd	458282884919	validated
c5052606-960e-4da8-b238-0135af2e25bf	fc832d25-7dca-4b87-8df0-0fe45ca2c0fe_wgs_gdc_realn.bam	3659acce3afdd53ca9af82a4bcd3ec42	229740265879	validated
c602031e-f85b-450a-ad8b-6f1963d79779	e3f50937-d6cf-423b-9dd3-31d715892fc7_wgs_gdc_realn.bam	72d2e98a7e435fcd21c619f297b232d8	45750452101	validated
c7585503-b26d-4f63-bab7-2dcb1ce28fe7	acb50d57-7b1b-416d-9d8a-b097168c04c5_wgs_gdc_realn.bam	e0d38d697612966077f7efd094bede32	61594018124	validated
c7904d44-d66b-4c1a-b89d-b5f365737da6	284f7a82-fdd2-4c16-83e4-046f39b6f107_wgs_gdc_realn.bam	440d351b3e17dfdce0ec18fe2c85ac85	186177299514	validated
c8357c4f-c53d-4fde-8f90-16a8e33ccefa	1d83b47d-66a8-4ae9-81bb-bdc03fa64ac6_wgs_gdc_realn.bam	1149e1e4a5791c54430b60f47dd2a231	37185453415	validated
c878fffe-a377-4481-ace7-971a519c9a4e	92bc38c1-04f3-419f-877a-0d020898851a_wgs_gdc_realn.bam	b7c5d9644b95eb60254d6b0e4c840213	20802321814	validated
c9924c30-0077-4979-a0af-dfba844de61c	e3818e87-d989-4a3e-a1f3-8a1404f3c5e0_wgs_gdc_realn.bam	b3829c6f56b4ac93d53c70d923be34a4	334597456946	validated
ca72e227-f4d7-4eb9-9f8b-4ab863066faa	c31bdc8d-4ca4-48f7-af96-e9fbd02abf99_wgs_gdc_realn.bam	c3249b68b40e382382c9da11d917b740	64559869829	validated
cb7248bd-e004-45c8-b1e5-2836e132f1f7	d5a271dc-ef75-4894-b276-8c17ae744d8b_wgs_gdc_realn.bam	d4f5faf780c77a11e9a7bafa1b488860	239619596129	validated
cb72c98a-b7f9-4181-8bde-db5e064cb492	f09f9865-726d-41bd-b206-b8fae7d4a81b_wgs_gdc_realn.bam	c83f061cc72b55c4cb155a3a38c846fb	391943582466	validated
ce21041d-c509-40cc-993f-dbd03a937c97	b0852979-af82-44cb-a8a4-9653179c8e4d_wgs_gdc_realn.bam	041087de2cf4febfb82491a51a45bce7	188364464623	validated
ce51f739-280c-4cbb-a0be-56e3b94441bb	9f201516-70ac-4bfb-b455-d6ee4a6d2ec5_wgs_gdc_realn.bam	dd01c41261dbc7e4eaee3c6553613d35	190325619482	validated
cec0acc0-c78f-4dfe-b792-dc62ecc0549a	8c9b8c19-d9c0-4b77-96b5-a2edb8a0d95a_wgs_gdc_realn.bam	3b92cbe3657ff72c141700338e0241f0	96681267489	validated
ced5cae8-0fe3-4ccb-93c7-52535b2afa10	4071bfd9-5804-4f10-899f-5c5dfc27d93b_wgs_gdc_realn.bam	2bd12225ab508e2e3e7c5f88017f15f2	17396710250	validated
cf3a8277-54f1-491a-b53c-16947b59844e	ddd4e857-4f52-4c5d-8a4d-8e57caf4a81d_wgs_gdc_realn.bam	8483c4fa35857933a1992d9876f25b33	201718055943	validated
cf8cccf3-04e8-4450-b204-75d8b16b8489	7dc45930-978e-42b5-8ecb-942f3c6da727_wgs_gdc_realn.bam	4b0c45e9d0697f601eb4762fcc5c6338	71093601025	validated
d0285913-1d3a-46e6-aec6-2890d8ec8ec7	b5de0701-3f4a-45e5-9849-d256c9ade48a_wgs_gdc_realn.bam	30640bbc72dae82e1341b1bde53dfbda	381763280309	validated
d03e0584-869a-463e-95a9-1f53f5dd6529	e6defcc8-1e9d-46ed-b8ba-b8c62b21a5b5_wgs_gdc_realn.bam	921bdcf6b714aac43ccc5d05fea38190	37744162002	validated
d1656f3a-f68e-451f-a946-93ae49f7d377	575a85df-e14b-46e3-aca2-60f32fabc941_wgs_gdc_realn.bam	ec224d479e84fd8c5ff1b3425f7fc26e	38228240415	validated
d4c20720-7582-4c65-8cba-5bd569d7422e	8df0aeb4-1455-4760-a230-54fe1551d08c_wgs_gdc_realn.bam	8f8fa53f13b65a5a76dda9cddd8671b9	21265184379	validated
d596ccf4-150e-4dd9-b57d-a9adabc42e41	6da79ba5-f325-4423-8eed-6f7f5fce8330_wgs_gdc_realn.bam	bf6b40a2aa21b0274e03bd4b148224b6	205618088999	validated
d5d52ba4-b101-46a8-9531-d28d10b6ab7c	6d2b0633-5be4-4026-920c-427d3aa7c763_wgs_gdc_realn.bam	16167db22bf77646edb70beab1392042	297991400410	validated
d7e06f48-8a46-480e-ad2c-57c628ae1a79	37d0cf1b-1743-4852-8073-372b16b5c17d_wgs_gdc_realn.bam	03f237e94de2b10058485079d993b920	210310608992	validated
d8263735-82f6-40b2-b3c3-9271bd027160	e6e4f55e-8c3a-45e9-8f3b-9fdfe9d2965d_wgs_gdc_realn.bam	7d1dcb5bbe8f659179a91dc9ab853f19	72590126566	validated
d8800050-c14b-410a-ad51-7469d0351b25	5253b1a2-8c57-414a-8e19-6e8390a6c18d_wgs_gdc_realn.bam	aa32c29332b158753b9eba01672d0f4a	71877062979	validated
d93a36b3-2951-4d6a-8b18-98dd575fce5f	6bf1ce92-0865-4d8b-ab4d-efc68871fed1_wgs_gdc_realn.bam	df65f8e32a115a16c0aae54959a393ca	33607776593	validated
da3b86cb-d98e-406e-822d-e1297cf46221	bc8ffdb4-ab99-44b7-95b0-7bc2f8110b76_wgs_gdc_realn.bam	3f0c3731902e38f08a3266daf46dd246	30306435514	validated
db711e62-ea5f-4947-996e-ca8871c7b81a	dc77d413-4ed5-4172-86f9-f5db6c91db41_wgs_gdc_realn.bam	78c53043dd4d9f952ee87463d8d17ecc	200837052823	validated
dc7e7f0d-5c03-44fc-874e-3760f1a480fe	99190fe2-c307-4217-a0f0-71f8820d31b9_wgs_gdc_realn.bam	113f298a39371a1e164cef378341decf	54990927697	validated
de36a752-31ea-458e-9438-c7803d89ce6b	aa7559ac-f8c0-40e5-a313-3914a6e4559a_wgs_gdc_realn.bam	6a378c8b4ca335286048890047936e1c	16548431973	validated
e0152835-7b4f-4580-bb26-6547d5253a60	d18eecee-0988-41eb-b936-d5dbd28c5e82_wgs_gdc_realn.bam	c648d1bb09d7985c92a59a796de6690b	182390010949	validated
e19c6656-fd9f-42ab-8aa8-367b5631c87c	e084e7f1-cc3a-47d9-af62-1cb677957d1b_wgs_gdc_realn.bam	2db8ae264b6056ca2d9c9228b49e396b	420195112984	validated
e1ecbfc0-3341-4b5e-b22a-f1348380c0a8	8d610e60-a626-458e-b768-d3058f421662_wgs_gdc_realn.bam	de2575f1c043b80b907bf4dc55ffc1d8	19542143186	validated
e3544e62-0206-4717-980f-5db5cdff1303	8e2c4f51-8105-4752-a9bb-5c938efde5ba_wgs_gdc_realn.bam	008d5e073594304593507ca806d38eeb	141127525229	validated
e38db4b6-2090-4551-bb6f-cd1f7953fcee	1b0273e5-4a3c-4615-9e05-bff49d354091_wgs_gdc_realn.bam	b9e88149b448d7ccacd0a20a528c2310	193399001867	validated
e39ddd45-7885-4c63-9e31-494eaf1c1246	a79111bf-cb9d-4790-ae9f-6cb13c9334e2_wgs_gdc_realn.bam	65122f2695dbec0f2f92472d7636b63f	49671553381	validated
e6612cc9-8367-4524-9dde-d254779f14fd	1dfed45b-068f-47d2-9663-df9395f023da_wgs_gdc_realn.bam	1be9edeac74b015b394f3cf934e06289	430935019345	validated
e6e226f0-4345-4480-b177-6ada10f4c355	b9db7126-b9b3-4884-8f3a-17e9e6e6044c_wgs_gdc_realn.bam	c5ccbeea6f504882af005395b9424d49	398564815351	validated
e71152e1-553b-4b16-b1dd-d699a30de1e7	59e74fee-e0a0-4392-a42e-9cb3eae8e931_wgs_gdc_realn.bam	50bf3102e3df055d44c6f3e9ad1861e2	34564641261	validated
e71647e9-fb1b-4610-bbb2-df4f46f8d3db	575d4bef-5610-41f4-b219-c9bbba72f047_wgs_gdc_realn.bam	afe99877327e888569cc0b5a843ea8e0	38499489628	validated
e763cc16-1d3c-43bb-9a86-8389a8ad6973	320b802d-2f12-4c61-a021-e3b66486f1ce_wgs_gdc_realn.bam	345da5b1eaa64139addcef88aaebb33b	30359121247	validated
e7f485a8-3bae-45e6-8f4f-29308c322109	bce88385-4a1b-4a8c-920c-060f6a2675d4_wgs_gdc_realn.bam	37b9726cbd085e779b3093162b8a94de	226253238008	validated
ebbd2d6b-1497-46d2-9259-62ea25c9251c	fb64cda7-55e2-4c9c-b48d-80d870603c5e_wgs_gdc_realn.bam	a1385a7a5cf7114ca6d24f8d3fe8fcdf	109205122533	validated
ebeb006f-1919-4519-8cbf-7e193a95573f	3d9586ca-6782-4fe3-92dd-85e5de3499ff_wgs_gdc_realn.bam	4c5f244f8bcd545b752ff991ed0b56c9	194405751960	validated
ed07323f-b2bc-4ce4-bb90-baaad2f2a5bf	e8291a63-47be-48a8-8c42-d41f3e4dd6a4_wgs_gdc_realn.bam	5ce54ddff6a8912d480e6c478b0d90ce	290976278998	validated
ed487327-b0ca-4bfb-8d5f-beaeb00c231f	a3459d55-be96-4661-91fc-f1f1f7fcf662_wgs_gdc_realn.bam	896719110bfe1fbc44098dbc5fa411dc	191053218095	validated
ee2671ef-12a1-48d8-9f00-331aa5d7a74f	0bac6387-9717-41bf-b886-7d1636eacf43_wgs_gdc_realn.bam	003541f9049cc4fed0a3bf6a5f7f5011	43988248664	validated
ef061b1a-54c6-444a-a9f7-f585a4a855ff	de614a3e-1c0d-49c7-a2f1-28bc58e6e5c7_wgs_gdc_realn.bam	7d42ff4e2b10e99fb6c42dfe65386fe1	277229522368	validated
ef4e4328-19c2-4121-8720-c2f115e30831	a3426eeb-c297-4456-b368-6a366350fbf6_wgs_gdc_realn.bam	a735598e54d08d8ebfcd6200d0d8bdde	46241805003	validated
f0117c23-b599-4498-ae9f-1eae6b45107e	0058000f-f883-419a-bf24-f26428b1492e_wgs_gdc_realn.bam	9f30f485f671136b9ff29ad366f4aeef	390491335572	validated
f0742343-388a-49a5-a40f-b186c58be8ea	5904f6d3-9800-4e58-8c42-e152c4c4b466_wgs_gdc_realn.bam	1301b171bc5163a0b765cd423ac614a8	279638476578	validated
f1b98767-ca71-465b-9aff-bf91547d0a36	343d20f5-12b5-4d53-a998-b89872ff48f1_wgs_gdc_realn.bam	f9940baacdbbed740b2669b371695244	202736711284	validated
f1ce50f5-d8b0-4f6a-b95b-3e77e66b81a8	5ba6e146-2be0-4f81-b023-7c53b8408113_wgs_gdc_realn.bam	be2e351bff699b000aa7be26e56ebd69	25604641159	validated
f33fc04f-8cc7-4db3-aab8-411e024eecde	e119687b-c5a1-4367-a821-3a7ff420877d_wgs_gdc_realn.bam	cf949758fb6e3075691ae8de37a06f61	421961274340	validated
f5060cdb-dc0f-4251-b837-e78aa5e0c7c4	026e2ac2-aaa9-46bc-864a-37e1361ea3b1_wgs_gdc_realn.bam	3baa54543048e33d0c83a08cff3f7d46	222300523279	validated
f6559d81-a027-493f-986b-2ab75307b066	a6a4ddf1-0062-41ba-b154-8c04edba790f_wgs_gdc_realn.bam	d1abcf2fa3e59a3fda5faa617decc969	378616930081	validated
f740e09e-4afb-4a09-8b8b-49589d24c480	77d4d914-9c77-401b-bd71-9cf71a58dce7_wgs_gdc_realn.bam	3189d5e4dbf75febf454dfbe006fcf67	67534028284	validated
f80df011-9726-42a2-872a-41b2262e9e2e	198687d4-99fd-4ca3-9bae-603fab00a5b4_wgs_gdc_realn.bam	7f94ca75c1a67255686f4c514121d15b	37438285510	validated
f962e8a5-f465-4e6f-821e-246a7a670701	f9f38a15-2964-4ae0-90aa-e5f3f7461ab3_wgs_gdc_realn.bam	ca5c5f6fe69889aac8dfb897b56ff175	34867489481	validated
fb1d75bb-49d0-4a27-8783-ff8965250fb0	0fb64824-eacc-4e60-b834-21e990b18fc5_wgs_gdc_realn.bam	b6073e9c8b70d698507a298680be3694	73907684329	validated
fb8da7b5-e084-4740-88eb-d9f3f7f31a3b	53d32d8b-5649-42b0-8c52-2c39af2a961b_wgs_gdc_realn.bam	ded394f410ec26af40dc3a4240287cdd	225367372871	validated
fbf4d7e2-a3fe-4e0a-bcf0-25fb8177dadb	f68cae7e-7619-4d5a-81da-71ea6f05cfea_wgs_gdc_realn.bam	211d2ba6bf035fb5faf6e0417154914e	15680164641	validated
fc2fe3de-b3a8-4214-8641-9ba2ab8492f0	27d8f8a2-6da2-41c0-b3f9-18c2b0d77766_wgs_gdc_realn.bam	27a4d6eac4b6e044118466a10e6c8ded	188544594368	validated
fda83a93-f289-48e1-ac75-022f8ae52f4e	8637a9f5-39cb-4e47-9029-fb9b2f2ba2c4_wgs_gdc_realn.bam	f91657d5bd7d68490ada49dc74e6585b	21995305176	validated
fdb51e5a-557f-4b82-9905-3f1cdba85693	c87686fb-5cf8-4843-ad58-9dabfaa871ad_wgs_gdc_realn.bam	c7e1d08ec405cf1346c5dcd03eb3f5b7	44333568891	validated
fe506126-1126-476b-8381-2f1930f06741	2a6c0304-2521-4f9b-8768-72fd6378b657_wgs_gdc_realn.bam	326b4099585ae54033a1e0d85e8daad0	399539447223	validated
fea4d1d8-97f5-427d-be07-eafb3505e51e	b40329f6-aba0-4030-9f14-40cc2c20475a_wgs_gdc_realn.bam	8f0e052b0939f9cd267ee13009b16330	41816575195	validated
ff1883dc-2ab7-43d2-a4f2-5ce74cf429ec	7a9abf21-7cc6-4c61-91b4-8472b411b8c8_wgs_gdc_realn.bam	d5e3b11a366480b92a6ddb281e7e43d8	199325195021	validated
ff7671f5-15fa-4081-8d92-a4c28d748d91	251c7cf7-eabb-4349-8e25-fc156d84314a_wgs_gdc_realn.bam	c0f804d0a900fc5afc6239a5e19ac195	227864140628	validated
ff9ecaa5-34f2-453d-b9af-30a8acdf9647	3ab9fd95-4329-4dd3-823d-f2e050cba3c1_wgs_gdc_realn.bam	352588a922d5289258d1ab7e82ba9113	51494512509	validated
