## Supplementary Table 2 for "Selective loss of Y chromosomes in lung adenocarcinoma modulates the tumor immune environment through cancer/testis antigens"

### Sheet: Sheet1
	age at diagnosis	cigarettes per day	years smoked	purity by ESTIMATE
t	-1.3258	0.42507	1.2402	-1.1878
Pearson cor.	-0.089	0.331	0.136	-0.078
confid. interv.	[-0.218,0.0431]	[-0.119,0.184]	[-0.081,0.340]	[-0.204,0.051]
p-value	0.1863	0.6713	0.2184	0.2361
