## Supplementary Table 3 for "Selective loss of Y chromosomes in lung adenocarcinoma modulates the tumor immune environment through cancer/testis antigens"

### Sheet: Supp_Tab3
HSFY2	ENSG00000008294	1
HSFY2	ENSG00000095627	1
HSFY2	ENSG00000138180	1
HSFY2	ENSG00000165509	1
SRY	ENSG00000008294	1
SRY	ENSG00000101746	1
SRY	ENSG00000101951	1
SRY	ENSG00000118402	1
SRY	ENSG00000121101	1
SRY	ENSG00000130783	1
SRY	ENSG00000132446	1
SRY	ENSG00000150527	1
SRY	ENSG00000155761	1
SRY	ENSG00000168594	1
SRY	ENSG00000177294	1
SRY	ENSG00000185686	1
SRY	ENSG00000188992	1
SRY	ENSG00000198765	1
SRY	ENSG00000204363	1
