## Supplementary Table 4 for "Selective loss of Y chromosomes in lung adenocarcinoma modulates the tumor immune environment through cancer/testis antigens"

### Sheet: Sheet1
Gene name	Role
GZMA	Granzymes mediating cytotoxic function
GZMB	Granzymes mediating cytotoxic function
GZMH	Granzymes mediating cytotoxic function
GZMK	Granzymes mediating cytotoxic function
GZMM	Granzymes mediating cytotoxic function
CD3E	T cell receptor components
CD3D	T cell receptor components
CD3G	T cell receptor components
CD247	T cell receptor components/ PD-L1 alias
JAK2	genes involved in IFNG pathway
IRF1	genes involved in IFNG pathway
IRF2	genes involved in IFNG pathway
GBP4	genes involved in IFNG pathway
GBP5	genes involved in IFNG pathway
IL1B	pathways related to the presence of an ongoing immune response and a cytokine-rich microenvironment
IL16	pathways related to the presence of an ongoing immune response and a cytokine-rich microenvironment
IL-18	pathways related to the presence of an ongoing immune response and a cytokine-rich microenvironment
CCL4	pathways related to the presence of an ongoing immune response and a cytokine-rich microenvironment
CCL3	pathways related to the presence of an ongoing immune response and a cytokine-rich microenvironment
CCL19	pathways related to the presence of an ongoing immune response and a cytokine-rich microenvironment
CCL7	pathways related to the presence of an ongoing immune response and a cytokine-rich microenvironment
CCL11	pathways related to the presence of an ongoing immune response and a cytokine-rich microenvironment
CCL22	pathways related to the presence of an ongoing immune response and a cytokine-rich microenvironment
CCL5	pathways related to the presence of an ongoing immune response and a cytokine-rich microenvironment
CCL13	pathways related to the presence of an ongoing immune response and a cytokine-rich microenvironment
SOX2	trigger T-cell response in NSCLC	https://www.ncbi.nlm.nih.gov/pmc/articles/PMC3782159/
IFNG	Interferon Gamma
TAP1	role in antigen presentation
CXCL9	encodes secreted proteins involved in immunoregulatory and inflammatory processes
CXCL10	encodes secreted proteins involved in immunoregulatory and inflammatory processes
