## Supplementary Table 5 for "Selective loss of Y chromosomes in lung adenocarcinoma modulates the tumor immune environment through cancer/testis antigens"

### Sheet: active_subnet_info_table
Node	Absolute Weighted Degree	Positive Degree	Negative Degree	LOY Effect	LOY p	LOY FDR
1	NR3C2-tf	23.96	22.34	1.61	-0.35	4.78e-07	7.89e-05
2	KLF15-tf	16.85	16.4	0.44	-0.34	1.05e-06	0.000105
3	NR4A2-tf	5.62	5.56	0.06	-0.34	1.6e-06	0.000119
4	PRDM14-tf	3.81	3.81	0	-0.36	3.07e-07	6.83e-05
5	ZNF418-tf	1.86	1.85	0.01	-0.33	1.98e-06	0.000131
6	RARB-tf	1.02	1.02	0	-0.36	2.59e-07	6.25e-05
7	GATA3-tf	0.72	0.72	0	-0.34	1.52e-06	0.000119
8	ZC3H8-tf	0.41	0.02	0.39	0.36	1.91e-07	6.18e-05
9	ADNP-tf	0.41	0.4	0.01	0.03	0.631	0.757
10	ZHX2-tf	0.34	0.31	0.03	-0.35	5.07e-07	7.96e-05
