## Supplementary Table 7 for "Selective loss of Y chromosomes in lung adenocarcinoma modulates the tumor immune environment through cancer/testis antigens"

### Sheet: Sheet1
Feature	q-value	p-value	Statistic used	Total N - RPS4Y1 H-NSCLC Adeno Male	Value/Prevalence in RPS4Y1 H-NSCLC Adeno Male	Total N - RPS4Y1 L-NSCLC Adeno Male	Value/Prevalence in RPS4Y1 L-NSCLC Adeno Male
***quanTIseq-Macrophage M2	0	0	Mann-Whitney U	1836	0.0742	1804	0.0579
***quanTIseq-Monocyte	0	0	Mann-Whitney U	1836	0	1804	0
***quanTIseq-Macrophage M1	0.0001	#######	Mann-Whitney U	1836	0.0661	1804	0.0745
***quanTIseq-B cell	0.0173	0.0139	Mann-Whitney U	1836	0.0544	1804	0.0525
***quanTIseq-Neutrophil	0.0278	0.0226	Mann-Whitney U	1836	0.0656	1804	0.0622
***quanTIseq-T cell CD8+	0.0283	0.023	Mann-Whitney U	1836	0.0063	1804	0.0078
quanTIseq-T cell CD4+ (non-regulatory)	0.1362	0.1181	Mann-Whitney U	1836	0	1804	0
quanTIseq-Myeloid dendritic cell	0.2707	0.2436	Mann-Whitney U	1836	0	1804	0
quanTIseq-T cell regulatory (Tregs)	0.9194	0.9105	Mann-Whitney U	1836	0.0296	1804	0.0296
quanTIseq-NK cell	0.9217	0.9131	Mann-Whitney U	1836	0.0318	1804	0.0315
